# The global anaerobic metabolism regulator *fnr* is necessary for the degradation of food dyes and drugs by *Escherichia coli*

**DOI:** 10.1101/2022.10.25.513779

**Authors:** Lindsey M. Pieper, Peter Spanogiannopoulos, Regan F. Volk, Carson J. Miller, Aaron T. Wright, Peter J. Turnbaugh

## Abstract

The microbiome is an underappreciated contributor to intestinal drug metabolism with broad implications for drug efficacy and toxicity. While considerable progress has been made towards identifying the gut bacterial genes and enzymes involved, the role of environmental factors in shaping their activity remains poorly understood. Here, we focus on the gut bacterial reduction of azo bonds (R-N=N-R’), found in diverse chemicals in both food and drugs. Surprisingly, the canonical *azoR* gene in *Escherichia coli* was dispensable for azo bond reduction. Instead, azo reductase activity was controlled by the fumarate and nitrate reduction (*fnr*) regulator, consistent with a requirement for the anoxic conditions found within the gastrointestinal tract. Paired transcriptomic and proteomic analysis of the *fnr* regulon revealed that in addition to altering the expression of multiple reductases, FNR is necessary for the metabolism of L-Cysteine to hydrogen sulfide, enabling the degradation of azo bonds. Taken together, these results show how gut bacteria sense and respond to their intestinal environment to enable the metabolism of chemical motifs found in both dietary and pharmaceutical compounds.

**IMPORTANCE:** This work has broad relevance due to the ubiquity of dyes containing azo bonds in food and drugs. We report that azo dyes can be degraded by human gut bacteria through both enzymatic and non-enzymatic mechanisms, even from a single gut bacterial species. Furthermore, we revealed that environmental factors, oxygen and cysteine, control the ability of *E. coli* to degrade azo dyes due to their impacts on bacterial transcription and metabolism. These results open up new opportunities to manipulate the azoreductase activity of the gut microbiome through the manipulation of host diet, suggest that azoreductase potential may be altered in patients suffering from gastrointestinal disease, and highlight the importance of studying bacterial enzymes for drug metabolism in their natural cellular and ecological context.
