## Supplemental Tables S1-S8 for "The global anaerobic metabolism regulator *fnr* is necessary for the degradation of food dyes and drugs by *Escherichia coli*"

### Sheet: Table S1
	Table S1. Screening Keio collection strains for decreased azoreductase activity.
	Gene deleted	Mean Proportion Dye Remaining	Genes above the 95% confidence interval	Gene annotation
	fnr	1.06924	Yes	DNA-binding transcriptional dual regulator
	yqiJ	0.788777	Yes	DUF1449 domain-containing inner membrane protein YqiJ
	cydD	0.754536	Yes	glutathione/L-cysteine ABC exporter subunit CydD
	hcr	0.7079	Yes	NADH oxidoreductase
	fur	0.669764	Yes	DNA-binding transcriptional dual regulator Fur
	frdC	0.61116	Yes	fumarate reductase membrane protein FrdC
	nuoC	0.552103	Yes	NADH:quinone oxidoreductase subunit CD
	ydhH	0.54951	Yes	(anmK) anhydro--N-acetylmuramic acid kinase
	hybO	0.540828	Yes	hydrogenase 2 small subunit
	narJ	0.515354	Yes	nitrate reductase 1 molybdenum cofactor assembly chaperone
	frdD	0.486293	Yes	fumarate reductase membrane protein FrdD
	yeiQ	0.479058	Yes	putative oxidoreductase
	hybC	0.461754	Yes	hydrogenase 2 large subunit
	nuoB	0.430884	Yes	NADH:quinone oxidoreductase subunit B
	nirB	0.427929	Yes	nitrite reductase (NADH) large subunit
	ynfH	0.412464	Yes	putative menaquinol dehydrogenase
	hyaC	0.410836	Yes	hydrogenase 1 cytochrome b subunit
	nuoH	0.404144	Yes	NADH:quinone oxidoreductase subunit H
	glpA	0.399441	Yes	anaerobic glycerol-3-phosphate dehydrogenase subunit A
	frdA	0.394714	Yes	fumarate reductase flavoprotein subunit
	soxS	0.381926	Yes	DNA-binding transcriptional dual regulator
	glpC	0.371555	Yes	anaerobic glycerol-3-phosphate dehydrogenase subunit C
	hybA	0.356512	No	hydrogenase 2 iron-sulfur protein
	cydB	0.349307	No	cytochrome bd-I subunit 2
	nuoE	0.345026	No	NADH:quinone oxidoreductase subunit E
	narI	0.341982	No	nitrate reductase A subunit &gamma;
	fadH	0.340263	No	2,4-dienoyl-CoA reductase
	ucpA	0.334204	No	oxidoreductase UcpA
	guaC	0.328808	No	GMP reductase
	azoR	0.324406	No	FMN dependent NADH:quinone oxidoreductase
	nirD	0.323411	No	nitrite reductase (NADH) small subunit
	grxA	0.322206	No	reduced glutaredoxin 1
	hybB	0.320578	No	hydrogenase 2 membrane subunit
	nuoA	0.317171	No	NADH:quinone oxidoreductase subunit A
	nuoL	0.312046	No	NADH:quinone oxidoreductase subunit L
	nuoG	0.310328	No	NADH:quinone oxidoreductase subunit G
	nuoF	0.309092	No	NADH:quinone oxidoreductase subunit F
	nuoN	0.303997	No	NADH:quinone oxidoreductase subunit N
	napA	0.293476	No	periplasmic nitrate reductase subunit NapA
	nuoK	0.293295	No	NADH:quinone oxidoreductase subunit K
	nrfD	0.292964	No	putative menaquinol-cytochrome c reductase subunit NrfD
	pyrD	0.290612	No	dihydroorotate dehydrogenase, type 2
	glpD	0.289316	No	aerobic glycerol 3-phosphate dehydrogenase
	hcaD	0.285578	No	putative 3-phenylpropionate/cinnamate dioxygenase ferredoxin reductase subunit
	yfeH	0.2841	No	putative solute:Na+ symporter
	KefF	0.279277	No	regulator of KefC-mediated potassium transport and quinone oxidoreductase
	nrfC	0.278342	No	putative menaquinol-cytochrome <i>c</i> reductase 4Fe-4S subunit
	uxuB	0.277257	No	D-mannonate oxidoreductase
	mltD	0.277197	No	membrane-bound lytic murein transglycosylase D
	frdB	0.274321	No	fumarate reductase iron-sulfur protein
	proC	0.271379	No	pyrroline-5-carboxylate reductase
	hokD	0.271077	No	qin prophage; toxic protein
	fxsA	0.269148	No	F exclusion of bacteriophage T7
	nfsA	0.266676	No	NADPH-dependent nitroreductase / NADPH-dependent quinone reductase
	frmA	0.265802	No	S-(hydroxymethyl)glutathione dehydrogenase
	nuoM	0.264294	No	NADH:quinone oxidoreductase subunit M
	narH	0.263752	No	nitrate reductase A subunit &beta;
	glpB	0.262516	No	anaerobic glycerol-3-phosphate dehydrogenase subunit B
	hyaB	0.261581	No	hydrogenase 1 large subunit
	yciK	0.260827	No	putative oxidoreductase
	ybdK	0.260496	No	putative glutamate -- cysteine ligase 2
	yhaH	0.258205	No	putative inner membrane protein
	ndh	0.258114	No	NADH:quinone oxidoreductase II
	narP	0.257783	No	DNA-binding transcriptional dual regulator// nitrate/nitrite response regulator
	napF	0.257632	No	ferredoxin-type protein
	cybC	0.255944	No	N/A
	guaC	0.25314	No	GMP reductase
	fdnI	0.251814	No	formate dehydrogenase N subunit &gamma;
	fixC	0.251693	No	putative oxidoreductase FixC
	ytfG	0.251482	No	NAD(P)H:quinone oxidoreductase
	yhdH	0.251452	No	acrylyl-CoA reductase
	narV	0.250397	No	nitrate reductase Z subunit &gamma;
	aldA	0.249975	No	aldehyde dehydrogenase A
	torY	0.24898	No	cytochrome <i>c</i> quinol dehydrogenase TorY
	napC	0.24693	No	periplasmic nitrate reductase cytochrome c protein
	torC	0.246628	No	cytochrome <i>c</i> menaquinol dehydrogenase TorC
	caiA	0.243795	No	crotonobetainyl-CoA reductase
	hyaA	0.243222	No	hydrogenase 1 small subunit
	hmp	0.240298	No	nitric oxide dioxygenase
	ccmH	0.239453	No	holocytochrome <I>c</I> synthase CcmH component
	torZ	0.23659	No	trimethylamine <i>N</i>-oxide reductase 2
	nrfG	0.236168	No	putative formate-dependent nitrite reductase complex subunit NrfG
	ydfG	0.236047	No	3-hydroxy acid dehydrogenase
	narW	0.234118	No	NarW, putative private chaperone for NarZ nitrate reductase subunit
	mhpF	0.232321	No	acetaldehyde dehydrogenase (acetylating) MhpF
	dmsC	0.231435	No	dimethyl sulfoxide reductase subunit C
	trxB	0.231073	No	thioredoxin reductase
	ynfE	0.230651	No	putative selenate reductase YnfE
	xdhD	0.230078	No	fused putative xanthine/hypoxanthine oxidase: molybdopterin-binding subunit and Fe-S binding subunit
	ccp	0.229686	No	cytochrome <I>c</i> peroxidase
	yqhD	0.228993	No	NADPH-dependent aldehyde reductase YqhD
	fdnG	0.22836	No	formate dehydrogenase N subunit &alpha;
	wrbA	0.226038	No	NAD(P)H:quinone oxidoreductase
	nrfB	0.226026	No	periplasmic nitrite reductase penta-heme <i>c</i>-type cytochrome
	dmsA	0.225586	No	dimethyl sulfoxide reductase subunit A
	yccW	0.224591	No	(rlml) 23S rRNA m5C1962 methyltransferase
	narG	0.224079	No	nitrate reductase A subunit α
	nrfA	0.223657	No	cytochrome <i>c</i><sub>552</sub> nitrite reductase
	torA	0.220069	No	trimethylamine <i>N</i>-oxide reductase 1
	ftnA	0.216904	No	ferritin iron-storage complex
	ybdH	0.212623	No	hydroxycarboxylate dehydrogenase A
	dmsB	0.21205	No	dimethyl sulfoxide reductase subunit B
	nadB	0.21202	No	L-aspartate oxidase
	ynfE	0.209006	No	putative selenate reductase YnfE
	narZ	0.206805	No	nitrate reductase Z subunit &alpha;
	nfsB	0.205629	No	NAD(P)H-dependent nitroreductase
	wild-type	0.202042	No	NA
	narY	0.202012	No	nitrate reductase Z subunit &beta;
	sdhA	0.201318	No	succinate:quinone oxidoreductase, FAD binding protein
	fdnH	0.201077	No	formate dehydrogenase N subunit &beta;
	yceM	0.198243	No	putative oxidoreductase YceM
	hcr	0.195048	No	NADH oxidoreductase
	nuoJ	0.194746	No	NADH:quinone oxidoreductase subunit J
	panE	0.173704	No	2-dehydropantoate 2-reductase
	srlD	0.172739	No	sorbitol-6-phosphate 2-dehydrogenase

### Sheet: Table S2
	Table S2. RNA sequencing metadata and sequencing statistics.
	Sample identifier	E. coli strain	Growth condition	Timepoint	High-quality sequencing reads
	S1	WT	R40	mid-exponential	9020000
	S2	WT	R40	mid-exponential	11300000
	S3	WT	R40	mid-exponential	11400000
	S4	WT	Vehicle	mid-exponential	11600000
	S5	WT	Vehicle	mid-exponential	8210000
	S6	WT	Vehicle	mid-exponential	11600000
	S7	Δfnr	R40	mid-exponential	7670000
	S8	Δfnr	R40	mid-exponential	10300000
	S9	Δfnr	R40	mid-exponential	38900000
	S10	Δfnr	Vehicle	mid-exponential	11800000
	S11	Δfnr	Vehicle	mid-exponential	12800000
	S12	Δfnr	Vehicle	mid-exponential	12800000
	S13	WT	R40	stationary phase	12600000
	S14	WT	R40	stationary phase	14900000
	S15	WT	Vehicle	stationary phase	11100000
	S16	WT	Vehicle	stationary phase	10500000
	S17	WT	Vehicle	stationary phase	12700000
	S18	Δfnr	R40	stationary phase	17300000
	S19	Δfnr	R40	stationary phase	8210000
	S20	Δfnr	R40	stationary phase	10200000
	S21	Δfnr	Vehicle	stationary phase	9880000
	S22	Δfnr	Vehicle	stationary phase	10700000
	S23	Δfnr	Vehicle	stationary phase	10100000

### Sheet: Table S3
	Table S3. Peptide metadata and peptide counts.
	Sample identifier	E. coli strain	Growth condition	Timepoint	Unique Peptides Count
	S1	WT	R40	mid-exponential	909
	S2	WT	R40	mid-exponential	905
	S3	WT	R40	mid-exponential	921
	S4	WT	Vehicle	mid-exponential	913
	S5	WT	Vehicle	mid-exponential	902
	S6	WT	Vehicle	mid-exponential	904
	S7	fnr	R40	mid-exponential	870
	S8	fnr	R40	mid-exponential	873
	S9	fnr	R40	mid-exponential	882
	S10	fnr	Vehicle	mid-exponential	856
	S11	fnr	Vehicle	mid-exponential	893
	S12	fnr	Vehicle	mid-exponential	904
	S13	WT	R40	stationary phase	882
	S14	WT	R40	stationary phase	880
	S15	WT	Vehicle	stationary phase	880
	S16	WT	Vehicle	stationary phase	866
	S17	WT	Vehicle	stationary phase	857
	S18	fnr	R40	stationary phase	879
	S19	fnr	R40	stationary phase	852
	S20	fnr	R40	stationary phase	868
	S21	fnr	Vehicle	stationary phase	895
	S22	fnr	Vehicle	stationary phase	834
	S23	fnr	Vehicle	stationary phase	843

### Sheet: Table S4
	Table S4. Multivariate analysis of differentially abundant E. coli proteins and transcripts.
			Single Component InteractionTerms			Multiple Component Interaction Terms
		Fold-change	Δfnr vs. wt	Mid Exponential vs Stationary	Vehicle vs Red 40	Δfnr:Mid Exponential vs. wt:Stationary	Δfnr:Vehicle vs. wt:Red 40	Mid Exponential:Vehicle vs. Stationary:Red 40	Δfnr:Mid Exponential:Vehicle vs wt:Stationary:Red40
	Proteins+	Enriched	114	194	1	28	0	0	1
		Depleted	139	54	0	1	0	0	1
		No change	764	769	1016	988	1017	1017	1015
	Transcripts*	Enriched	892	875	205	856	309	0	0
		Depleted	869	795	219	908	242	0	0
		No change	1427	1518	2764	1424	2637	3188	3188
	+Number of features significantly enriched or depleted by each component of the interaction model ~Strain*Growth Phase*Condition for Proteomics. Significance is based on log2 fold-change ≥ |1|.
	*Number of features significantly enriched or depleted by each component of the interaction model ~Strain*Growth Phase*Condition for Transcriptomics. Significance is based on log2 fold-change ≥ |1|.

### Sheet: Table S5
	Table S5. Genes with consistent changes in both RNA-seq and proteomics data.
	Gene symbol	log2 fold-change (protein)	adjusted p-value (protein)	log fold-change (RNA)	adjusted p-value (RNA)	Gene identifier	Functional category	Gene annotation
	pta	1.90745	2.19e-06	1.61113	2.67e-10	BW25113_2297	acetyltransferase	phosphate acetyltransferase
	gadc	2.31154	0.00109938	1.4759	1.79e-08	BW25113_1492	antiporter	L-glutamate:4-aminobutyrate antiporter
	aspg2	10.9217	3.1e-08	3.7551	7.27e-18	BW25113_2957	asparaginase	L-asparaginase 2
	ag43	-3.25	0.00840255	-3.53838	1.85e-11	BW25113_2000	autotransporter	CP4-44 prophage; self recognizing antigen 43 (Ag43) autotransporter
	taba	1.71844	0.003211	1.09746	6.78e-09	BW25113_4252	biofilm protein	DUF386 domain-containing toxin-antitoxin biofilm protein TabA
	osmy	-3.68032	6.6e-05	-2.80323	2.8e-15	BW25113_4376	chaperone	periplasmic chaperone OsmY
	ivy	1.15608	0.0169212	1.50609	2.53e-09	BW25113_0220	chaperone	periplasmic chaperone, inhibitor of vertebrate C-type lysozyme
	dlst	7.39543	2.03e-05	4.36079	3.9e-20	BW25113_3110	cysteine detoxification	cysteine detoxification protein CyuP
	naga	1.19594	0.00072316	1.63223	4.59e-11	BW25113_0677	deacetylase	N-acetylglucosamine-6-phosphate deacetylase
	nagb	1.32479	4.54e-05	2.12209	5.73e-15	BW25113_0678	deaminase	glucosamine-6-phosphate deaminase
	adia	3.40252	2.62e-08	4.93014	8.45e-21	BW25113_4117	decarboxylase	arginine decarboxylase, degradative
	rne	1.1004	9.09e-05	-6.78595	7.37e-21	BW25113_2552	degradosome	degradosome
	tdcb	5.20854	0.00361972	-1.99357	3.37e-05	BW25113_3117	dehydratase	catabolic threonine dehydratase
	acnb	-1.75656	1.18e-05	-2.27666	2.13e-14	BW25113_0118	dehydratase	bifunctional aconitate hydratase B and 2-methylisocitrate dehydratase
	fdhe	-6.78063	0.0100726	-1.90844	5.44e-11	BW25113_3891	dehydrogenase	formate dehydrogenase formation protein
	ykgf	-5.63728	3.42e-06	-3.98213	2.01e-16	BW25113_0307	dehydrogenase	putative amino acid dehydrogenase with NAD(P)-binding domain and ferridoxin-like domain
	xdhd	-4.94162	7.87e-05	-5.44682	7.85e-18	BW25113_2881	dehydrogenase	predicted xanthine dehydrogenase
	fdog	-4.77148	0.0747087	-2.8322	6.56e-14	BW25113_3894	dehydrogenase	formate dehydrogenase O
	alda	-4.07803	0.00128689	-2.76324	1.55e-13	BW25113_1415	dehydrogenase	aldehyde dehydrogenase A, NAD-linked
	fdoh	-3.57689	0.0211973	-3.3678	3.19e-16	BW25113_3893	dehydrogenase	formate dehydrogenase O
	glda	2.91495	5.63e-05	1.68847	1.34e-11	BW25113_3945	dehydrogenase	L-1,2-propanediol dehydrogenase / glycerol dehydrogenase
	dada	-2.77006	0.0877899	-3.17084	2.65e-15	BW25113_1189	dehydrogenase	D-amino acid dehydrogenase
	tdh	-2.41089	2.19e-06	-1.32417	3.86e-09	BW25113_3616	dehydrogenase	threonine dehydrogenase
	mdh	-2.05098	4.54e-09	-2.77431	1.02e-16	BW25113_3236	dehydrogenase	malate dehydrogenase
	glpd	-1.6914	0.0158419	-2.48684	3.28e-14	BW25113_3426	dehydrogenase	aerobic glycerol 3-phosphate dehydrogenase
	yham	6.41331	1.43e-06	3.79635	3.79e-20	BW25113_4470	desulfidase	putative L-cysteine desulfidase CyuA
	iscs	1.10271	1.04e-05	3.41789	1.11e-19	BW25113_2530	desulfidase	cysteine desulfurase IscS
	hmp	-11.2395	3.1e-08	-6.78595	7.37e-21	BW25113_2552	dioxygenase	nitric oxide dioxygenase
	flic	-10.0651	4.75e-08	-5.92817	2.44e-24	BW25113_1923	flagellum	flagellum
	fumb	8.88378	0.00054412	2.2743	6.5e-10	BW25113_4122	fumarase	fumarase B
	fuma	1.50754	0.00230253	-2.82833	7.05e-15	BW25113_1612	fumarase	fumarase A
	ftna	-2.38651	1.19e-05	-2.31615	2.47e-10	BW25113_1905	iron storage	ferritin iron-storage complex
	uxac	-1.07363	6.6e-05	-1.24225	3.22e-08	BW25113_3092	isomerase	D-glucoronate/D-galacturonate isomerase
	glpk	-1.75698	2.98e-07	-3.41186	1.17e-09	BW25113_3926	kinase	glycerol kinase
	acka	1.48377	2.27e-06	1.82847	2.43e-12	BW25113_2296	kinase	acetate kinase
	aspa	2.8258	2.82e-10	2.15767	1.2e-11	BW25113_4139	lyase	aspartate ammonia-lyase
	grca	2.15168	1.67e-08	3.73189	1.2e-15	BW25113_2579	lyase	stress-induced alternate pyruvate formate-lyase subunit
	pflb	2.1513	2.31e-09	2.13182	2.64e-11	BW25113_0903	lyase	pyruvate formate-lyase (inactive)
	ompx	2.91779	0.0478782	1.15773	4.9e-10	BW25113_0814	membrane protein	outer membrane protein X
	loip	-3.46051	0.0412806	-1.2675	3.59e-09	BW25113_2936	metalloprotease	metalloprotease LoiP
	ygfk	-10.8231	0.0190477	-5.53728	2.83e-18	BW25113_2878	oxidoreductase	putative oxidoreductase, Fe-S subunit
	sdha	-7.13172	0.00011913	-4.68196	2.95e-19	BW25113_0723	oxidoreductase	succinate:quinone oxidoreductase subcomplex
	ykge	-4.72983	0.0971219	-5.1661	3.25e-16	BW25113_0306	oxidoreductase	putative lactate utilization oxidoreductase YkgE
	sdhb	-4.45794	0.0209205	-4.71163	8.26e-19	BW25113_0724	oxidoreductase	succinate:quinone oxidoreductase subcomplex
	ydja	-1.34948	0.0029128	-1.04786	2.92e-07	BW25113_1765	oxidoreductase	putative oxidoreductase YdjA
	nuoc	-4.17664	0.043981	-1.22502	1e-09	BW25113_2286	oxidoreductase	NADH:quinone oxidoreductase I
	ygey	-5.97151	0.00037237	-5.53211	5.92e-18	BW25113_2872	peptidase	putative peptidase YgeY
	yfex	1.8569	8.42e-06	1.30438	3.33e-11	BW25113_2431	peroxidase	porphyrinogen peroxidase
	tpx	-2.29505	7.07e-06	2.69789	5.08e-16	BW25113_0605	peroxidase	lipid hydroperoxide peroxidase
	glpq	1.06567	0.0013736	-1.05455	4.69e-07	BW25113_2239	phosphodiesterase	glycerophosphoryl diester phosphodiesterase, periplasmic
	yqjh	10.6015	2.07e-06	7.79925	8.1e-18	BW25113_3070	reductase	NADPH-dependent ferric-chelate reductase
	frda	7.77208	0.00265486	3.79056	3.1e-16	BW25113_4154	reductase	fumarate reductase flavoprotein subunit // fumarate reductase iron-sulfur protein // fumarate reductase membrane protein FrdC // fumarate reductase membrane protein FrdD
	narg	7.13914	0.00624975	5.97141	2.44e-24	BW25113_1224	reductase	nitrate reductase A
	narh	5.80808	0.000678	6.01625	6.9e-24	BW25113_1225	reductase	nitrate reductase A
	ynff	5.69804	0.0513487	4.37881	1.36e-15	BW25113_1588	reductase	selenate reductase
	dmsa	5.13752	0.00397156	3.72655	1.27e-17	BW25113_0894	reductase	dimethyl sulfoxide reductase subunit A // dimethyl sulfoxide reductase subunit B // dimethyl sulfoxide reductase subunit C
	frdb	5.02312	2.03e-05	3.81061	1e-15	BW25113_4153	reductase	fumarate reductase flavoprotein subunit // fumarate reductase iron-sulfur protein // fumarate reductase membrane protein FrdC // fumarate reductase membrane protein FrdD
	narj	4.68031	0.0005526	6.43301	2.16e-21	BW25113_1226	reductase	nitrate reductase 1 molybdenum cofactor assembly chaperone
	nirb	4.42781	0.063641	1.02564	7.21e-05	BW25113_3365	reductase	nitrite reductase (NADH) small subunit // nitrite reductase (NADH) large subunit
	nrdd	4.42729	0.0218322	3.22103	8.88e-18	BW25113_4238	reductase	anaerobic nucleoside-triphosphate reductase activating system
	dkgb	-3.53982	0.0470151	1.35737	3.92e-08	BW25113_0207	reductase	methylglyoxal reductase DkgB
	yqhd	1.13643	0.00021176	2.39793	2.45e-11	BW25113_3011	reductase	NADPH-dependent aldehyde reductase YqhD
	ilvc	-3.82996	0.00967895	-1.16352	2.07e-08	BW25113_3774	reductoisomerase	ketol-acid reductoisomerase (NADP+)
	ytfe	-9.67122	1.29e-05	-5.27962	6.55e-17	BW25113_4209	repair protein	iron-sulfur cluster repair protein YtfE
	yqji	6.56981	6.34e-06	8.55517	4.25e-26	BW25113_3071	repressor	DNA-binding transcriptional repressor
	uspe	2.40855	0.00018156	1.37521	4.21e-10	BW25113_1333	stress protein	universal stress protein E
	uspf	1.69496	0.00012164	2.04771	1.3e-09	BW25113_1376	stress protein	universal stress protein F
	cfa	8.12673	0.00048751	1.43324	3.52e-10	BW25113_1661	synthase	cyclopropane fatty acyl phospholipid synthase
	succ	-5.95812	0.0513487	-4.38342	7.85e-18	BW25113_0728	synthetase	succinyl-CoA synthetase subunit alpha // succinyl-CoA synthetase subunit beta
	sucd	-2.41204	0.0193106	-4.13499	2.29e-17	BW25113_0729	synthetase	succinyl-CoA synthetase subunit alpha // succinyl-CoA synthetase subunit beta
	moeb	-8.90378	0.0331074	-1.44552	4.07e-10	BW25113_0826	transferase	molybdopterin-synthase adenylyltransferase
	ynje	7.90455	0.00033463	3.87041	1.81e-17	BW25113_1757	transferase	molybdopterin synthase sulfurtransferase
	gabt	-5.22509	0.0047353	-1.14385	4.21e-05	BW25113_2662	transferase	4-aminobutyrate aminotransferase GabT
	mete	-7.65492	0.0002006	-1.67105	1.12e-11	BW25113_3829	transmethylase	cobalamin-independent homocysteine transmethylase
	ynjb	5.0947	0.00758821	1.91383	1.63e-09	BW25113_1754	transport complex	putative transport complex, ABC superfamily
	glti	-6.42985	9.09e-05	-1.93135	1.77e-13	BW25113_0655	transporter	glutamate / aspartate ABC transporter
	hisj	-5.97371	0.00131406	-1.54092	6.88e-09	BW25113_2309	transporter	histidine ABC transporter
	dppa	-4.09947	0.00154362	-4.74212	1.02e-20	BW25113_3544	transporter	dipeptide ABC transporter
	yjia	4.32592	0.00559423	2.56713	6.67e-16	BW25113_4352	triphosphatase	P-loop guanosine triphosphatase YjiA
	tnaa	-1.02935	5.8e-06	-4.78449	2.98e-16	BW25113_3708	tryptophanase	tryptophanase
	yjji	5.3653	3.28e-05	1.19933	1.24e-07	BW25113_4380	unknown	DUF3029 domain-containing protein YjjI
	yccj	1.29803	0.0236617	1.47474	1.95e-10	BW25113_1003	unknown	PF13993 family protein YccJ
	yfcz	1.14796	0.0209285	1.39662	3.92e-07	BW25113_2343	unknown	DUF406 domain-containing protein YfcZ

### Sheet: Table S6
	Table S6. Genes that were consistently affected at the transcript and protein level and also significant in our knockout screen.
	Gene	frdA	narJ	nirB	nuoC
	Mean proportion dye remaining in Keio screen	0.394714	0.515354	0.427929	0.552103
	log2 fold-change (Δfnr vs. WT) (RNA)	-3.79056	-6.43301	-1.02564	1.22502
	adjusted p-value (RNA)	3.1e-16	2.16e-21	7.21e-05	1e-09
	log2 fold-change (Δfnr vs. WT) (protein)	-7.77208	-4.68031	-4.42781	4.17664
	adjusted p-value (protein)	0.00265486	0.0005526	0.063641	0.043981
	Annotation	fumarate reductase flavoprotein subunit // fumarate reductase iron-sulfur protein // fumarate reductase membrane protein FrdC // fumarate reductase membrane protein FrdD	nitrate reductase 1 molybdenum cofactor assembly chaperone	nitrite reductase (NADH) small subunit // nitrite reductase (NADH) large subunit	NADH:quinone oxidoreductase I

### Sheet: Table S7
	Table S7. Strains used in this manuscript.
	Strain	Source	Notes
	E. coli BW25113 wt + pCA24N (no gene)	ASKA Collection
	E. coli BW25113 wt	Keio Collection
	E. coli BW25113 △azoR::KanR	Keio Collection
	E. coli BW25113 △fnr::KanR	Keio Collection
	E. coli BW25113 △rstA::KanR	Keio Collection
	E. coli BW25113 △dcuR::KanR	Keio Collection
	E. coli BW25113 △arcA::KanR	Keio Collection
	E. coli BW25113 △nfeR::KanR	Keio Collection
	E. coli BW25113 △ihfA::KanR	Keio Collection
	E. coli BW25113 △narL::KanR	Keio Collection
	E. coli BW25113 △fisA::KanR	Keio Collection
	E. coli BW25113 △ihfB::KanR	Keio Collection
	E. coli BW25113 △cyuR::KanR	Keio Collection	in Keio collection as "ybaO"
	E. coli BW25113 △crp::KanR	Keio Collection
	E. coli BW25113 △cyuA::KanR	Keio Collection	in Keio collection as "yhaM"
	E. coli BW25113 △cyuP::KanR	Keio Collection	in Keio collection as "yhaO"
	E. coli BW25113 △azoR	This paper	Created using pSIJ8 to remove KanR
	E. coli BW25113 △fnr	This paper	Created using pSIJ8 to remove KanR
	E. coli BW25113 △cyuR△azoR::KanR	This paper	Created using pSIJ8 to remove KanR from cyuR background, azoR::KanR introduced via P1 transduction
	E. coli BW25113 △fnr + pCA24N-fnr	This paper	plasmid from ASKA collection
	E. coli BW25113 △fnr + pCA24N-azoR	This paper	plasmid from ASKA collection
	E. coli BW25113 △fnr + pCA24N (no gene)	This paper	plasmid from ASKA collection

### Sheet: Table S8
	Table S8. Primers used in this manuscript.
	Primer name	Primer sequence (5' --> 3')	Notes
	arcA_down_R	CCGGCATGATGTTTGTGACC
	arcA_up_F	GGCAGGTCAGGGACTTTTGT
	azoR_downstream_F	ATTGCGCTATCTCTGTGGCA
	azoR_internal_F_2203	AGGAAGCTCTGGCACTTTCC
	azoR_internal_R_2203	CTGTGCTTTCGCTGCCATTT
	azoR_upstream_R	GAGCACAAAGCGATGCTGAG
	crp_down_R	CATAGCACCAGCGTTTGTCG
	crp_up_F	CAGACCCGACTCTCGAATGG
	dcuR_down_R	ATGTAACTTGTGCCAGGGGT
	dcuR_up	GCGTCGGTTTAGCACTTGTC
	decR_down	ACATCAGGATCTGCCCGGTA
	decR_up	GACGCACTGGCTGGACTATC
	fis_down_R	TAAGTTCGGCAAGCGCATCA
	fis_down_R	TAAGTTCGGCAAGCGCATCA
	fis_up_F	ATTGAGGATGCCAGCGAACA
	fis_up_F	ATTGAGGATGCCAGCGAACA
	fnr_downstream	TGTGCCAGCTTGTTCACACT
	fnr_upstream	GGTTGGTCGTCCTGGTTAGG
	ihfA_down_R	GCTGAAGTGTCATGGCGTTG
	ihfA_up_F	CCAGCCGTACACTCGAAGAA
	ihfB_down_R	CCCGACAGGTGCTTTTCTCT
	ihfB_up_F	GCCGCCCTTAATCAATGCAG
	k1	CAGTCATAGCCGAATAGCCT	Reference: Baba et al. (2006).
	k2	CGGTGCCCTGAATGAACTGC
	narL_down_R	CAGCGTGTCTCCTCCAATGA
	narL_up_F	GTGCCTGAAAATGCCATCCG
	nfeR_down_R	GGTTGGAGCACAATGCCTGA
	nfeR_up_F	CCTTATCCGGCCTACGTGTG
	rst_down_R	CCAACCAGCAGAGACATCACA
	rst_up_R	ACCAGCCCCATCTTTTTACCT
